# Standard Sample Storage Conditions Impact on Inferred Microbiome Composition and Antimicrobial Resistance Patterns

**DOI:** 10.1101/2021.05.24.445395

**Authors:** Casper Sahl Poulsen, Rolf Sommer Kaas, Frank M. Aarestrup, Sünje Johanna Pamp

## Abstract

Storage of biological specimens is crucial in the life and medical sciences. The storage conditions for samples can be different for a number of reasons, and it is unclear which effect this can have on the inferred microbiome composition in metagenomics analyses. Here, we assess the effect of common storage temperatures (deep freezer: -80°C, freezer: -20°C, fridge: 5°C, room temperature: 22°C) and storage times, (immediate sample processing: 0h, next day: 16h, over weekend: 64h, and longer term: 4, 8, 12 months), as well as repeated sample freezing and thawing (2-4 freeze-thaw cycles). We examine two different pig feces and sewage samples, unspiked and spiked with a mock community, and in triplicates, respectively, amounting to a total of 438 samples (777 Gbp; 5.1 billion reads). Storage conditions had a significant and systematic effect on the taxonomic and functional composition of microbiomes. Distinct microbial taxa and antimicrobial resistance classes were in some situations similarly effected across samples, while others were not, suggesting an impact of individual inherent sample characteristics. With an increasing number of freeze-thaw cycles, an increasing abundance of Firmicutes, Actinobacteria, and eukaryotic microorganisms was observed. We include recommendations for sample storage, and strongly suggest including more detailed information in the metadata together with the DNA sequencing data in public repositories to better facilitate meta-analyses and reproducibility of findings.

**IMPORTANCE:** Previous research has reported effects of DNA isolation, library preparation, and sequencing technology on metagenomics-based microbiome composition; however, the effect of biospecimen storage conditions has not been thoroughly assessed. We examined the effect of common sample storage conditions on metagenomics-based microbiome composition and find significant and, in part, systematic effects. Repeated freeze-thaw cycles could be used to improve the detection of microorganisms with more rigid cell walls, including parasites. We provide a dataset that could also be used for benchmarking algorithms to identify and correct for batch effects. Overall, the findings suggest that all samples of a microbiome study should be stored in the same way. Furthermore, there is a need to mandate more detailed information about sample storage and processing published together with the DNA sequencing data at INSDC (ENA/EBI, NCBI, DDBJ) or other repositories.
