## Supplementary material for "Standard Sample Storage Conditions Impact on Inferred Microbiome Composition and Antimicrobial Resistance Patterns": Table S2

### Sheet: Mock Community Strains
Representative isolate	Domain	Phylum	Culture temp. / °C	Culture media	Time / Days	Culture atmosphere	Oxygen requirements	Safety	Whole genome	Scaffolds	Gram stain	Shape	GenomeSize / Mb	GC / %	Gene	Protein	Plasmids
Propionibacterium freudenreichii subsp. Freudenreichii DSM 20271	Bacteria	Actinobacteria	30	Blood agar (Columbia agar + 5 % sheep blood)	2-3	Anaerobic using a gas pack anaerobic jar	Anaerobic	Class 1	Yes	1	Positive	Rod	2.64917	67.3	2323	2183	no
Bacteroides fragilis NCTC 9343 / DSM 2151	Bacteria	Bacteroidetes	37	Blood agar (Columbia agar + 5 % sheep blood)	2-3	Anaerobic using a gas pack anaerobic jar	Obligate anaerobic	Class 2	Yes	1	Negative	Rod	5.2417	43.12	4304	4166	yes
Staphylococcus aureus subsp. aureus NCTC 8325	Bacteria	Firmicutes	37	LB agar	1-2	Aerobic	Facultative anaerobic	Class 2	Yes	1	Positive	Cocci	2.82136	32.9	2872	2767	no
Fusobacterium nucleatum subsp. nucleatum ATCC 25586 / DSM 15643	Bacteria	Fusobacteria	37	Blood agar (Columbia agar + 5 % sheep blood	2-3	Anaerobic using a gas pack anaerobic jar	Obligate anaerobic	Class 2	Yes	1	Negative	Fusiform rods	2.1745	27.2	2062	1983	no
Escherichia coli ATCC 25922	Bacteria	Proteobacteria	37	LB agar	1-2	Aerobic	Facultative anaerobic	Class 1	Yes	1	Negative	Rod	5.20344	50.39	5374	5035	yes
Salmonella enterica subsp. enterica serovar Typhimurium str. ATCC 14028S / DSM 19587	Bacteria	Proteobacteria	37	LB agar	1-2	Aerobic	Facultative anaerobic	Class 2	Yes	1	Negative	Rod	4.9641	52.22	5095	4843	no
Cryptosporidium parvum IOWA II isolate delivered as infective oocysts	Eukarya	Apicomplexa	In vivo	Experimentally infected calves	Order	In vivo	NA1	Class 2	Chromosome level	8	NA	Round / globular	9.10232	30.25	3887	3805	no
Saccharomyces cerevisiae S288C	Eukarya	Ascomycota	37	YPD media	1-2	Aerobic	Aerobic	Class 1	Chromosome level	17	NA	Round / cocci	12.1571	38.16	6445	6002	no
1 NA: Not applicable
