## Supplementary material for "Standard Sample Storage Conditions Impact on Inferred Microbiome Composition and Antimicrobial Resistance Patterns": Table S3

### Sheet: Mock Community Preparation
Construction of synthetic mock community
	Area small square	Depth
Petroff counting chamber	0.0025 mm^2	0.02 mm
Pig feces 1	Desired stock volume (mL)	Mean count (n=64)	Standard deviation	Desired stock cell concentration (cells/mL)	Dilution factor	Volume added (µL)	Microscopy: added cells to samples 1:10 dilution (cells/mL)	CFU: added cells to samples 1:10 dilution (cells/mL)	Added DNA (ng). The amount was estimated based on DNA extractions of the isolates used to construct the MC
Propionibacterium freudenrichii	2.5	4.94	3.15	5*10^9	500	506	500000000	NA	1.12
Bacteroides fragilis	2.5	9.27	2.55	1*10^9	50	270	100000000	NA	29.2
Staphylococcus aureus	2.5	15.88	5.47	5*10^9	500	157	500000000	5.52143e+08	1.54
Fusobacterium nucleatum	2.5	11.94	8.89	1*10^9	50	209	100000000	NA	22.6
Escherichia coli	2.5	11.05	2.84	1*10^9	50	226	100000000	96050000	31
Salmonella enterica	2.5	17.98	4.33	1*10^9	50	139	100000000	NA	52
Saccharomyces cerevisiae	2.5	9.92	3.37	2*10^8	10	252	20000000	NA	0.484
Cryptosporidium parvum	2.5	NA	NA	2*10^7	NA	440	2000000	NA	0.2
PBS	2.5	NA	NA	NA	NA	300	NA	NA	NA
Pig feces 2	Desired stock volume (mL)	Mean count (n=64)	Standard deviation	Desired stock cell concentration (cells/mL)	Dilution factor	Volume added (µL)	Microscopy: added cells to samples 1:10 dilution (cells/mL)	CFU: added cells to samples 1:10 dilution (cells/mL)	Added DNA (ng). The amount was estimated based on DNA extractions of the isolates used to construct the MC
Propionibacterium freudenrichii	1.5	8.81	2.58	1*10^10	500	170	1000000000	716000000	18.8
Bacteroides fragilis	1.5	32.90	4.94	1*10^9	50	45.6	100000000	1.164e+08	4090
Staphylococcus aureus	1.5	19.56	5.21	1*10^10	500	76.7	1000000000	356000000	35.6
Fusobacterium nucleatum	1.5	18.91	10.11	1*10^9	50	79.3	100000000	NA	1860
Escherichia coli	1.5	19.50	3.40	1*10^9	50	76.9	100000000	74700000	997
Salmonella enterica	1.5	20.77	4.00	1*10^9	50	72.2	100000000	104800000	2230
Saccharomyces cerevisiae	1.5	6.83	2.73	2*10^8	10	220	20000000	14860000	68.8
Cryptosporidium parvum	1.5	NA	NA	2*10^7	NA	500	2000000	NA	3.02
PBS	1.5	NA	NA	NA	NA	259	NA	NA	NA
Sewage 1	Desired stock volume (mL)	Mean count (n=64)	Standard deviation	Desired stock cell concentration (cells/mL)	Dilution factor	Volume added (µL)	Microscopy: added cells to samples 1:10 dilution (cells/mL)	CFU: added cells to samples 1:10 dilution (cells/mL)	Added DNA (ng). The amount was estimated based on DNA extractions of the isolates used to construct the MC
Propionibacterium freudenrichii	4	13.42	3.24	1*10^10	500	298	1000000000	NA	17.15
Bacteroides fragilis	4	38.44	9.51	1*10^9	50	104	100000000	NA	2725
Staphylococcus aureus	4	15.03	3.64	1*10^10	500	266	1000000000	358000000	94.25
Fusobacterium nucleatum	4	13.03	5.27	1*10^9	50	307	100000000	NA	1505
Escherichia coli	4	15.95	3.48	1*10^9	50	251	100000000	73700000	1835
Salmonella enterica	4	21.30	4.20	1*10^9	50	188	100000000	70100000	2352.5
Saccharomyces cerevisiae	4	6.64	2.35	2*10^8	10	602	20000000	NA	84.5
Cryptosporidium parvum	4	NA	NA	2*10^7	NA	400	2000000	NA	0.1
PBS	4	NA	NA	NA	NA	1584	NA	NA	NA
Sewage 2	Desired stock volume (mL)	Mean count (n=64)	Standard deviation	Desired stock cell concentration (cells/mL)	Dilution factor	Volume added (µL)	Microscopy: added cells to samples 1:10 dilution (cells/mL)	CFU: added cells to samples 1:10 dilution (cells/mL)	Added DNA (ng). The amount was estimated based on DNA extractions of the isolates used to construct the MC
Propionibacterium freudenrichii	2.5	7.41	2.04	1*10^10	500	338	1000000000	932000000	16.1
Bacteroides fragilis	2.5	39.00	6.51	1*10^9	50	64.1	100000000	68000000	4880
Staphylococcus aureus	2.5	8.31	3.17	1*10^10	500	301	1000000000	240000000	69.6
Fusobacterium nucleatum	2.5	8.05	4.35	1*10^9	50	311	100000000	NA	1470
Escherichia coli	2.5	36.00	6.44	1*10^9	50	69.4	100000000	107400000	1170
Salmonella enterica	2.5	36.09	5.57	1*10^9	50	69.3	100000000	30500000	2950
Saccharomyces cerevisiae	2.5	7.97	2.64	2*10^8	10	314	20000000	8.16e+06	464
Cryptosporidium parvum	2.5	NA	NA	2*10^7	NA	500	2000000	NA	8.1
PBS	2.5	NA	NA	NA	NA	534	NA	NA	NA
