## Supplementary material for "Standard Sample Storage Conditions Impact on Inferred Microbiome Composition and Antimicrobial Resistance Patterns": Table S4

### Sheet: Table S4
Test_Factor=Experiment	Allunspiked	PFunspiked	SWunspiked	Allspiked	PFspiked	SWspiked
adonis (P)	0.0001	0.0001	0.0001	0.0001	0.0001	0.0001
betadisperAnova (P)	1.93e-07	0.550	0.00293	2.39e-5	0.533	0.0242
betadisperPermutest (P)	0.001	0.564	0.007	0.001	0.528	0.021
Test_Factor=TimeTemp	Allunspiked	PFunspiked	SWunspiked	Allspiked	PFspiked	SWspiked	P1unspiked	P2unspiked	S1unspiked	S2unspiked	P1spiked	P2spiked	S1spiked	S2spiked
adonis (P)	0.980	0.0002	0.634	0.889	0.0001	0.638	0.0001	0.0001	0.0001	0.0001	0.0001	0.0001	0.0001	0.0001
betadisperAnova (P)	0.998	0.908	0.993	0.997	0.872	0.995	0.323	0.685	0.334	0.574	0.768	0.912	0.630	0.432
betadisperPermutest (P)	0.998	0.911	0.996	0.993	0.873	0.995	0.313	0.686	0.329	0.587	0.767	0.893	0.607	0.420
