## Supplementary material for "Standard Sample Storage Conditions Impact on Inferred Microbiome Composition and Antimicrobial Resistance Patterns": Table S5

### Sheet: Table S5
All unspiked					All spiked
Kruskal-Wallis rank sum test					Kruskal-Wallis rank sum test
data: boxplotting$value by as.factor(boxplotting$name)					data: boxplotting$value by as.factor(boxplotting$name)
Kruskal-Wallis chi-squared = 10911, df = 11, p-value < 2.2e-16					Kruskal-Wallis chi-squared = 10934, df = 11, p-value < 2.2e-16
Comparison	Z	P.unadj	P.adj		Comparison	Z	P.unadj	P.adj
Allbetween - Allwithin	69.4435	0	0		Allbetween - Allwithin	69.8475	0	0
Allbetween - P1vsP1	38.4143	0	0		Allbetween - P1vsP1	40.5597	0	0
Allwithin - P1vsP1	-2.11437	0.0344834	1		Allwithin - P1vsP1	-1.58952	0.111944	1
Allbetween - P1vsP2	21.444	5.19388e-102	3.42796e-100		Allbetween - P1vsP2	20.8648	1.11759e-96	7.37609e-95
Allwithin - P1vsP2	-19.759	6.7175e-87	4.43355e-85		Allwithin - P1vsP2	-21.1804	1.4494e-99	9.56604e-98
P1vsP1 - P1vsP2	-13.6794	1.34714e-42	8.89109e-41		P1vsP1 - P1vsP2	-15.4408	8.69555e-54	5.73906e-52
Allbetween - P1vsS1	-12.9715	1.77591e-38	1.1721e-36		Allbetween - P1vsS1	-4.39676	1.09879e-05	0.000725205
Allwithin - P1vsS1	-52.8798	0	0		Allwithin - P1vsS1	-44.2338	0	0
P1vsP1 - P1vsS1	-39.4538	0	0		P1vsP1 - P1vsS1	-34.0543	3.50455e-254	2.313e-252
P1vsP2 - P1vsS1	-26.2848	2.86061e-152	1.888e-150		P1vsP2 - P1vsS1	-19.0818	3.57513e-81	2.35959e-79
Allbetween - P1vsS2	-2.72181	0.0064926	0.428512		Allbetween - P1vsS2	-9.15862	5.25665e-20	3.46939e-18
Allwithin - P1vsS2	-42.4158	0	0		Allwithin - P1vsS2	-50.0422	0	0
P1vsP1 - P1vsS2	-31.5209	4.49276e-218	2.96522e-216		P1vsP1 - P1vsS2	-38.2166	0	0
P1vsP2 - P1vsS2	-18.3154	6.242e-75	4.11972e-73		P1vsP2 - P1vsS2	-22.9937	5.3885e-117	3.55641e-115
P1vsS1 - P1vsS2	7.72031	1.16049e-14	7.65925e-13		P1vsS1 - P1vsS2	-3.46535	0.000529533	0.0349492
Allbetween - P2vsP2	38.042	0	0		Allbetween - P2vsP2	38.6965	0	0
Allwithin - P2vsP2	-3.78538	0.000153477	0.0101295		Allwithin - P2vsP2	-3.3828	0.000717508	0.0473555
P1vsP1 - P2vsP2	-1.24892	0.211696	1		P1vsP1 - P2vsP2	-1.42305	0.154722	1
P1vsP2 - P2vsP2	12.6767	7.96093e-37	5.25421e-35		P1vsP2 - P2vsP2	14.0044	1.46444e-44	9.66529e-43
P1vsS1 - P2vsP2	38.9615	0	0		P1vsS1 - P2vsP2	32.6453	9.34955e-234	6.17071e-232
P1vsS2 - P2vsP2	30.8719	2.84791e-209	1.87962e-207		P1vsS2 - P2vsP2	36.7802	3.82923e-296	2.52729e-294
Allbetween - P2vsS1	-12.235	2.02172e-34	1.33433e-32		Allbetween - P2vsS1	-8.08378	6.27878e-16	4.144e-14
Allwithin - P2vsS1	-52.7641	0	0		Allwithin - P2vsS1	-47.7868	0	0
P1vsP1 - P2vsS1	-39.1054	0	0		P1vsP1 - P2vsS1	-36.89	6.692e-298	4.41672e-296
P1vsP2 - P2vsS1	-25.8129	6.35114e-147	4.19175e-145		P1vsP2 - P2vsS1	-21.9436	9.97093e-107	6.58082e-105
P1vsS1 - P2vsS1	0.718711	0.472319	1		P1vsS1 - P2vsS1	-2.80826	0.00498093	0.328741
P1vsS2 - P2vsS1	-7.07964	1.44528e-12	9.53883e-11		P1vsS2 - P2vsS1	0.603594	0.546114	1
P2vsP2 - P2vsS1	-38.6086	0	0		P2vsP2 - P2vsS1	-35.4809	9.67206e-276	6.38356e-274
Allbetween - P2vsS2	-7.16882	7.56485e-13	4.9928e-11		Allbetween - P2vsS2	-13.0698	4.89884e-39	3.23323e-37
Allwithin - P2vsS2	-47.2954	0	0		Allwithin - P2vsS2	-53.8021	0	0
P1vsP1 - P2vsS2	-35.1081	5.06893e-270	3.34549e-268		P1vsP1 - P2vsS2	-41.1836	0	0
P1vsP2 - P2vsS2	-21.853	7.27305e-106	4.80022e-104		P1vsP2 - P2vsS2	-25.9891	6.5727e-149	4.33798e-147
P1vsS1 - P2vsS2	4.43177	9.34608e-06	0.000616841		P1vsS1 - P2vsS2	-6.4026	1.5275e-10	1.00815e-08
P1vsS2 - P2vsS2	-3.33054	0.000866772	0.057207		P1vsS2 - P2vsS2	-2.99542	0.0027407	0.180886
P2vsP2 - P2vsS2	-34.5297	2.87116e-261	1.89496e-259		P2vsP2 - P2vsS2	-39.7472	0	0
P2vsS1 - P2vsS2	3.75468	0.000173565	0.0114553		P2vsS1 - P2vsS2	-3.54084	0.000398852	0.0263242
Allbetween - S1vsS1	42.2698	0	0		Allbetween - S1vsS1	39.869	0	0
Allwithin - S1vsS1	0.283359	0.776901	1		Allwithin - S1vsS1	0.418994	0.67522	1
P1vsP1 - S1vsS1	1.91735	0.0551941	1		P1vsP1 - S1vsS1	1.551	0.120902	1
P1vsP2 - S1vsS1	15.9057	5.78813e-57	3.82016e-55		P1vsP2 - S1vsS1	16.3771	2.78502e-60	1.83811e-58
P1vsS1 - S1vsS1	42.1905	0	0		P1vsS1 - S1vsS1	34.2552	3.64685e-257	2.40692e-255
P1vsS2 - S1vsS1	34.0703	2.03479e-254	1.34296e-252		P1vsS2 - S1vsS1	38.2264	0	0
P2vsP2 - S1vsS1	3.22897	0.00124239	0.0819978		P2vsP2 - S1vsS1	2.91717	0.00353224	0.233128
P2vsS1 - S1vsS1	41.8679	0	0		P2vsS1 - S1vsS1	36.9796	2.43343e-299	1.60607e-297
P2vsS2 - S1vsS1	37.7587	0	0		P2vsS2 - S1vsS1	41.0728	0	0
Allbetween - S1vsS2	13.8624	1.07078e-43	7.06715e-42		Allbetween - S1vsS2	13.9054	5.87162e-44	3.87527e-42
Allwithin - S1vsS2	-27.0554	3.30093e-161	2.17861e-159		Allwithin - S1vsS2	-26.5969	7.36525e-156	4.86106e-154
P1vsP1 - S1vsS2	-19.3575	1.7632e-83	1.16371e-81		P1vsP1 - S1vsS2	-19.9782	8.51824e-89	5.62204e-87
P1vsP2 - S1vsS2	-5.79047	7.01877e-09	4.63239e-07		P1vsP2 - S1vsS2	-4.87621	1.08142e-06	7.13736e-05
P1vsS1 - S1vsS2	20.4943	2.41857e-93	1.59626e-91		P1vsS1 - S1vsS2	13.9401	3.61591e-44	2.3865e-42
P1vsS2 - S1vsS2	12.5798	2.72836e-36	1.80072e-34		P1vsS2 - S1vsS2	17.671	7.01768e-70	4.63167e-68
P2vsP2 - S1vsS2	-18.4672	3.79398e-76	2.50402e-74		P2vsP2 - S1vsS2	-18.5692	5.70388e-77	3.76456e-75
P2vsS1 - S1vsS2	19.9681	1.0442e-88	6.89174e-87		P2vsS1 - S1vsS2	16.7483	5.82347e-63	3.84349e-61
P2vsS2 - S1vsS2	16.0626	4.66856e-58	3.08125e-56		P2vsS2 - S1vsS2	20.6082	2.31589e-94	1.52849e-92
S1vsS1 - S1vsS2	-21.6961	2.23105e-104	1.47249e-102		S1vsS1 - S1vsS2	-20.7314	1.80591e-95	1.1919e-93
Allbetween - S2vsS2	46.5998	0	0		Allbetween - S2vsS2	46.981	0	0
Allwithin - S2vsS2	5.78188	7.38708e-09	4.87547e-07		Allwithin - S2vsS2	4.5908	4.41553e-06	0.000291425
P1vsP1 - S2vsS2	6.21848	5.01995e-10	3.31317e-08		P1vsP1 - S2vsS2	4.90435	9.37363e-07	6.1866e-05
P1vsP2 - S2vsS2	20.0164	3.96469e-89	2.6167e-87		P1vsP2 - S2vsS2	20.3912	1.99984e-92	1.3199e-90
P1vsS1 - S2vsS2	45.7908	0	0		P1vsS1 - S2vsS2	38.9103	0	0
P1vsS2 - S2vsS2	37.8001	0	0		P1vsS2 - S2vsS2	43.167	0	0
P2vsP2 - S2vsS2	7.58585	3.30307e-14	2.18002e-12		P2vsP2 - S2vsS2	6.3274	2.49326e-10	1.64555e-08
P2vsS1 - S2vsS2	45.4995	0	0		P2vsS1 - S2vsS2	41.746	0	0
P2vsS2 - S2vsS2	41.4451	0	0		P2vsS2 - S2vsS2	46.134	0	0
S1vsS1 - S2vsS2	4.41959	9.88873e-06	0.000652656		S1vsS1 - S2vsS2	3.15733	0.00159221	0.105086
S1vsS2 - S2vsS2	25.6944	1.34966e-145	8.90778e-144		S1vsS2 - S2vsS2	24.8343	3.8249e-136	2.52443e-134
