## Supplementary material for "Standard Sample Storage Conditions Impact on Inferred Microbiome Composition and Antimicrobial Resistance Patterns": Table S6

### Sheet: Table S3
Database information	Type	Mode	Download
Human	Taxonomic	Best_mode	20170925
Bacteria	Taxonomic	Best_mode	20170916
Bacteria_draft	Taxonomic	Best_mode	20170916
Fungi	Taxonomic	Best_mode	20170923
Archaea	Taxonomic	Best_mode	20170916
Virus	Taxonomic	Best_mode	20170921
Parasites_vertebrates	Taxonomic	Best_mode	20170529
Parasites_other	Taxonomic	Best_mode	20170530
HumanMicrobiome	Taxonomic	Best_mode	20140702
Common_animals	Taxonomic	Best_mode	20140702
Common_plants	Taxonomic	Best_mode	20140129
Resfinder	Functional	Full_mode	20170923
Virulence_factors	Functional	Full_mode	20150909
Virulence	Functional	Full_mode	20150902
